# Discovery and functional assessment of a novel adipocyte population driven by intracellular Wnt/β-catenin signaling in mammals

**DOI:** 10.1101/2021.01.14.426702

**Authors:** Zhi Liu, Tian Chen, Sicheng Zhang, Tianfang Yang, Yun Gong, Hong-Wen Deng, Ding Bai, Weidong Tian, YiPing Chen

**Affiliations:** Department of Cell and Molecular Biology, Tulane University, New Orleans, LA, USA; State Key Laboratory of Oral Diseases, National Clinical Research Center for Oral Disease, West China Hospital of Stomatology, Sichuan University, Chengdu, Sichuan Province, China; Tulane Center of Biomedical Informatics and Genomic, Deming Department of Medicine, School of Medicine, Tulane University, New Orleans, LA, USA

## Abstract

Wnt/β-catenin signaling has been well established as a potent inhibitor of adipogenesis. Here, we identified a population of adipocytes that exhibit persistent activity of Wnt/β-catenin signaling, as revealed by the *Tcf*/*Lef-Gfp* reporter allele, in embryonic and adult mouse fat depots, named as Wnt^+^ adipocytes. We showed that the β-catenin-mediated signaling activation in these cells is Wnt ligand- and receptor-independent but relies on AKT/mTOR pathway and is essential for cell survival. Such adipocytes are distinct from classical ones in transcriptomic and genomic signatures and can be induced from various sources of mesenchymal stromal cells including human cells. Genetic lineage-tracing and targeted cell ablation studies revealed that these adipocytes convert into beige adipocytes directly and are also required for beige fat recruitment under thermal challenge, demonstrating both cell autonomous and non-cell autonomous roles in adaptive thermogenesis. Furthermore, mice bearing targeted ablation of these adipocytes exhibited glucose intolerance, while mice receiving exogenously supplied such cells manifested enhanced glucose utilization. Our studies uncover a unique adipocyte population in regulating beiging in adipose tissues and systemic glucose homeostasis.
