## Supplementary table 3 for "Discovery and functional assessment of a novel adipocyte population driven by intracellular Wnt/β-catenin signaling in mammals"

### Sheet: Sheet1
Pathway analyses results of DEGs enriched in iWAT-derived Wnt+ adipocytes in scRNA-seq.
Hallmark gene set terms	-Log10 (FDR)							KEGG pathway terms	-Log10 (FDR)							Wikipathway terms	-Log10 (FDR)							Gene ontology terms	-Log10 (FDR)
Adipogenesis	18.022							Insulin signaling pathway	5.7447							Fatty Acid Beta Oxidation	8.5482							Organic acid metabolism process	33.067
Fatty acid metabolism	15.975							PPAR signaling pathway	5.6576							Electron Transport Chain (OXPHOS system in mitochondria)	4.224							Lipid metabolic process	29.02
mTORC1 signaling	8.5575							Fatty acid metabolism	5.6576							PPAR signaling pathway	4.224							Fatty acid metabolic process	27.921
Oxidative phosphorylation	8.5575							Oxidative phosphorylation	3.9914							Insulin Signaling	4.1805							Oxidation reduction process	21.74
Xenobiotic metabolism	6.4389							Adipocytokine signaling pathway	3.3716							PPAR Alpha Pathway	3.6198							Secretion	11.783
Glycolysis	5.5157							TCA cycle	2.2581							Lipid Metabolism Pathway	2.3036							Electron transport chain	6.7352
PI3K/AKT/mTOR signaling	1.5229							Glycerophospholipid metabolism	2.2041							Mitochondrial LC-Fatty Acid Beta-Oxidation	1.5768							Cellular respiration	6.6757
Gene Set Name	# Genes in Gene Set (K)	Description	# Genes in Overlap (k)	k/K	p-value	FDR q-value		Gene Set Name	# Genes in Gene Set (K)	Description	# Genes in Overlap (k)	k/K	p-value	FDR q-value		Gene Set Name	# Genes in Gene Set (K)	Description	# Genes in Overlap (k)	k/K	p-value	FDR q-value		Gene Set Name	# Genes in Gene Set (K)	Description	# Genes in Overlap (k)	k/K	p-value	FDR q-value
HALLMARK_ADIPOGENESIS	200	Genes up-regulated during adipocyte differentiation (adipogenesis).	21	0.105	1.24e-21	6.18e-20		KEGG_VALINE_LEUCINE_AND_ISOLEUCINE_DEGRADATION	44	Valine, leucine and isoleucine degradation	13	0.2955	4.15e-20	7.73e-18		WP_FATTY_ACID_BETA_OXIDATION	34	Fatty Acid Beta Oxidation	8	0.2353	5.89e-12	3.03e-09		GO_ORGANIC_ACID_METABOLIC_PROCESS	1183	The chemical reactions and pathways involving organic acids, any acidic compound containing carbon in covalent linkage. [ISBN:0198506732]	55	0.0465	4.91e-37	3.72e-33
HALLMARK_HYPOXIA	200	Genes up-regulated in response to low oxygen levels (hypoxia).	19	0.095	7.57e-19	1.89e-17		KEGG_PROPANOATE_METABOLISM	33	Propanoate metabolism	9	0.2727	6.1e-14	5.68e-12		WP_NUCLEAR_RECEPTORS_METAPATHWAY	321	Nuclear Receptors Meta-Pathway	16	0.0498	1.03e-11	3.03e-09		GO_LIPID_METABOLIC_PROCESS	1437	The chemical reactions and pathways involving lipids, compounds soluble in an organic solvent but not, or sparingly, in an aqueous solvent. Includes fatty acids; neutral fats, other fatty-acid esters, and soaps; long-chain (fatty) alcohols and waxes; sphingoids and other long-chain bases; glycolipids, phospholipids and sphingolipids; and carotenes, polyprenols, sterols, terpenes and other isopren…	56	0.039	9.96e-34	3.77e-30
HALLMARK_FATTY_ACID_METABOLISM	158	Genes encoding proteins involved in metabolism of fatty acids.	17	0.1076	6.52e-18	1.09e-16		KEGG_INSULIN_SIGNALING_PATHWAY	137	Insulin signaling pathway	9	0.0657	3.61e-08	2.24e-06		WP_AMINO_ACID_METABOLISM	91	Amino Acid metabolism	10	0.1099	3.82e-11	7.47e-09		GO_MONOCARBOXYLIC_ACID_METABOLIC_PROCESS	672	The chemical reactions and pathways involving monocarboxylic acids, any organic acid containing one carboxyl (COOH) group or anion (COO-). [GOC:vk]	41	0.061	4.89e-32	1.23e-28
HALLMARK_TNFA_SIGNALING_VIA_NFKB	200	Genes regulated by NF-kB in response to TNF [GeneID=7124].	16	0.08	7.16e-15	8.95e-14		KEGG_PPAR_SIGNALING_PATHWAY	69	PPAR signaling pathway	7	0.1014	6.17e-08	2.56e-06		WP_ADIPOGENESIS	131	Adipogenesis	11	0.084	7.61e-11	1.12e-08		GO_FATTY_ACID_METABOLIC_PROCESS	396	The chemical reactions and pathways involving fatty acids, aliphatic monocarboxylic acids liberated from naturally occurring fats and oils by hydrolysis. [ISBN:0198547684]	34	0.0859	1.54e-31	2.91e-28
HALLMARK_P53_PATHWAY	200	Genes involved in p53 pathways and networks.	14	0.07	2.26e-12	2.26e-11		KEGG_FATTY_ACID_METABOLISM	42	Fatty acid metabolism	6	0.1429	6.87e-08	2.56e-06		WP_SUDDEN_INFANT_DEATH_SYNDROME_SIDS_SUSCEPTIBILITY_PATHWAYS	162	Sudden Infant Death Syndrome (SIDS) Susceptibility Pathways	9	0.0556	1.53e-07	1.79e-05		GO_CELLULAR_LIPID_METABOLIC_PROCESS	1098	The chemical reactions and pathways involving lipids, as carried out by individual cells. [GOC:jl]	47	0.0428	6.47e-30	9.79e-27
HALLMARK_MTORC1_SIGNALING	200	Genes up-regulated through activation of mTORC1 complex.	12	0.06	5.18e-10	3.7e-09		KEGG_PEROXISOME	78	Peroxisome	6	0.0769	2.89e-06	8.97e-05		WP_COPPER_HOMEOSTASIS	54	Copper homeostasis	6	0.1111	3.22e-07	2.8e-05		GO_OXIDATION_REDUCTION_PROCESS	1014	A metabolic process that results in the removal or addition of one or more electrons to or from a substance, with or without the concomitant removal or addition of a proton or protons. [GOC:dhl, GOC:ecd, GOC:jh2, GOC:jid, GOC:mlg, GOC:rph]	42	0.0414	3.85e-26	4.58e-23
HALLMARK_OXIDATIVE_PHOSPHORYLATION	200	Genes encoding proteins involved in oxidative phosphorylation.	12	0.06	5.18e-10	3.7e-09		KEGG_BETA_ALANINE_METABOLISM	22	beta-Alanine metabolism	4	0.1818	4.27e-06	0.000113		WP_PHOTODYNAMIC_THERAPYINDUCED_UNFOLDED_PROTEIN_RESPONSE	29	Photodynamic therapy-induced unfolded protein response	5	0.1724	3.33e-07	2.8e-05		GO_RESPONSE_TO_OXYGEN_CONTAINING_COMPOUND	1714	Any process that results in a change in state or activity of a cell or an organism (in terms of movement, secretion, enzyme production, gene expression, etc.) as a result of an oxygen-containing compound stimulus. [GOC:pr, GOC:TermGenie]	52	0.0303	4.23e-26	4.58e-23
HALLMARK_UNFOLDED_PROTEIN_RESPONSE	113	Genes up-regulated during unfolded protein response, a cellular stress response related to the endoplasmic reticulum.	9	0.0796	6.68e-09	4.17e-08		KEGG_OXIDATIVE_PHOSPHORYLATION	132	Oxidative phosphorylation	7	0.053	5.16e-06	0.00012		WP_TGFBETA_SIGNALING_PATHWAY	133	TGF-beta Signaling Pathway	8	0.0602	4.15e-07	2.82e-05		GO_LIPID_CATABOLIC_PROCESS	343	The chemical reactions and pathways resulting in the breakdown of lipids, compounds soluble in an organic solvent but not, or sparingly, in an aqueous solvent. [GOC:go_curators]	27	0.0787	3.63e-24	3.44e-21
HALLMARK_UV_RESPONSE_UP	158	Genes up-regulated in response to ultraviolet (UV) radiation.	10	0.0633	8.86e-09	4.92e-08		KEGG_ADIPOCYTOKINE_SIGNALING_PATHWAY	67	Adipocytokine signaling pathway	5	0.0746	2.32e-05	0.00048		WP_VALPROIC_ACID_PATHWAY	13	Valproic acid pathway	4	0.3077	4.33e-07	2.82e-05		GO_ORGANIC_ACID_CATABOLIC_PROCESS	282	The chemical reactions and pathways resulting in the breakdown of organic acids, any acidic compound containing carbon in covalent linkage. [ISBN:0198506732]	25	0.0887	1.02e-23	8.54e-21
HALLMARK_MYOGENESIS	200	Genes involved in development of skeletal muscle (myogenesis).	10	0.05	8.3e-08	3.77e-07		KEGG_PARKINSONS_DISEASE	130	Parkinson's disease	6	0.0462	5.41e-05	0.00101		WP_OXIDATIVE_STRESS	34	Oxidative Stress	5	0.1471	7.65e-07	4.49e-05		GO_SMALL_MOLECULE_CATABOLIC_PROCESS	452	The chemical reactions and pathways resulting in the breakdown of small molecules, any low molecular weight, monomeric, non-encoded molecule. [GOC:curators, GOC:vw]	29	0.0642	2.2e-23	1.67e-20
HALLMARK_XENOBIOTIC_METABOLISM	200	Genes encoding proteins involved in processing of drugs and other xenobiotics.	10	0.05	8.3e-08	3.77e-07		KEGG_STARCH_AND_SUCROSE_METABOLISM	52	Starch and sucrose metabolism	4	0.0769	0.00014	0.00237		WP_PPAR_SIGNALING_PATHWAY	67	PPAR signaling pathway	6	0.0896	1.18e-06	5.83e-05		GO_CELLULAR_LIPID_CATABOLIC_PROCESS	236	The chemical reactions and pathways resulting in the breakdown of lipids, as carried out by individual cells. [GOC:jl]	22	0.0932	1.8e-21	1.24e-18
HALLMARK_GLYCOLYSIS	200	Genes encoding proteins involved in glycolysis and gluconeogenesis.	9	0.045	9.02e-07	3.47e-06		KEGG_ALZHEIMERS_DISEASE	166	Alzheimer's disease	6	0.0361	0.000207	0.00276		WP_ELECTRON_TRANSPORT_CHAIN_OXPHOS_SYSTEM_IN_MITOCHONDRIA	106	Electron Transport Chain (OXPHOS system in mitochondria)	7	0.066	1.19e-06	5.83e-05		GO_HOMEOSTATIC_PROCESS	1963	Any biological process involved in the maintenance of an internal steady state. [GOC:jl, ISBN:0395825172]	49	0.025	6.22e-21	3.92e-18
HALLMARK_HEME_METABOLISM	200	Genes involved in metabolism of heme (a cofactor consisting of iron and porphyrin) and erythroblast differentiation.	9	0.045	9.02e-07	3.47e-06		KEGG_NITROGEN_METABOLISM	23	Nitrogen metabolism	3	0.1304	0.000207	0.00276		WP_THERMOGENESIS	108	Thermogenesis	7	0.0648	1.35e-06	6.1e-05		GO_RESPONSE_TO_NITROGEN_COMPOUND	1145	Any process that results in a change in state or activity of a cell or an organism (in terms of movement, secretion, enzyme production, gene expression, etc.) as a result of a nitrogen compound stimulus. [GOC:pr, GOC:TermGenie]	38	0.0332	2.45e-20	1.43e-17
HALLMARK_PEROXISOME	104	Genes encoding components of peroxisome.	7	0.0673	1.05e-06	3.74e-06		KEGG_PROXIMAL_TUBULE_BICARBONATE_RECLAMATION	23	Proximal tubule bicarbonate reclamation	3	0.1304	0.000207	0.00276		WP_NONALCOHOLIC_FATTY_LIVER_DISEASE	160	Nonalcoholic fatty liver disease	8	0.05	1.68e-06	6.89e-05		GO_RESPONSE_TO_ABIOTIC_STIMULUS	1237	Any process that results in a change in state or activity of a cell or an organism (in terms of movement, secretion, enzyme production, gene expression, etc.) as a result of an abiotic (not derived from living organisms) stimulus. [GOC:hb]	38	0.0307	3.32e-19	1.8e-16
HALLMARK_APOPTOSIS	161	Genes mediating programmed cell death (apoptosis) by activation of caspases.	7	0.0435	1.89e-05	6.29e-05		KEGG_GALACTOSE_METABOLISM	26	Galactose metabolism	3	0.1154	0.000301	0.00374		WP_INSULIN_SIGNALING	161	Insulin Signaling	8	0.0497	1.76e-06	6.89e-05		GO_GENERATION_OF_PRECURSOR_METABOLITES_AND_ENERGY	534	The chemical reactions and pathways resulting in the formation of precursor metabolites, substances from which energy is derived, and any process involved in the liberation of energy from these substances. [GOC:jl]	27	0.0506	3.66e-19	1.85e-16
HALLMARK_BILE_ACID_METABOLISM	112	Genes involve in metabolism of bile acids and salts.	6	0.0536	2.34e-05	7.31e-05		KEGG_LYSOSOME	121	Lysosome	5	0.0413	0.000384	0.00446		WP_HYPERTROPHY_MODEL	20	Hypertrophy Model	4	0.2	2.85e-06	0.000105		GO_APOPTOTIC_PROCESS	1994	A programmed cell death process which begins when a cell receives an internal (e.g. DNA damage) or external signal (e.g. an extracellular death ligand), and proceeds through a series of biochemical events (signaling pathway phase) which trigger an execution phase. The execution phase is the last step of an apoptotic process, and is typically characterized by rounding-up of the cell, retraction of…	47	0.0236	4.53e-19	2.14e-16
HALLMARK_REACTIVE_OXYGEN_SPECIES_PATHWAY	49	Genes up-regulated by reactive oxigen species (ROS).	4	0.0816	0.000111	0.000327		KEGG_MAPK_SIGNALING_PATHWAY	267	MAPK signaling pathway	7	0.0262	0.000439	0.0048		WP_CHOLESTEROL_METABOLISM_INCLUDES_BOTH_BLOCH_AND_KANDUTSCHRUSSELL_PATHWAYS	47	Cholesterol metabolism (includes both Bloch and Kandutsch-Russell pathways)	5	0.1064	4e-06	0.000132		GO_CHEMICAL_HOMEOSTASIS	1213	Any biological process involved in the maintenance of an internal steady state of a chemical. [GOC:isa_complete]	37	0.0305	1.31e-18	5.83e-16
HALLMARK_CHOLESTEROL_HOMEOSTASIS	74	Genes involved in cholesterol homeostasis.	4	0.0541	0.000547	0.00147		KEGG_CITRATE_CYCLE_TCA_CYCLE	31	Citrate cycle (TCA cycle)	3	0.0968	0.000511	0.00528		WP_FATTY_ACID_BIOSYNTHESIS	22	Fatty Acid Biosynthesis	4	0.1818	4.27e-06	0.000132		GO_REGULATION_OF_CELL_DEATH	1746	Any process that modulates the rate or frequency of cell death. Cell death is the specific activation or halting of processes within a cell so that its vital functions markedly cease, rather than simply deteriorating gradually over time, which culminates in cell death. [GOC:dph, GOC:tb]	43	0.0246	3.91e-18	1.63e-15
HALLMARK_COMPLEMENT	200	Genes encoding components of the complement system, which is part of the innate immune system.	6	0.03	0.000559	0.00147		KEGG_GLYCEROPHOSPHOLIPID_METABOLISM	77	Glycerophospholipid metabolism	4	0.0519	0.000636	0.00621		WP_TRANSCRIPTION_FACTOR_REGULATION_IN_ADIPOGENESIS	22	Transcription factor regulation in adipogenesis	4	0.1818	4.27e-06	0.000132		GO_RESPONSE_TO_ENDOGENOUS_STIMULUS	1662	Any process that results in a change in state or activity of a cell or an organism (in terms of movement, secretion, enzyme production, gene expression, etc.) as a result of a stimulus arising within the organism. [GOC:sm]	42	0.0253	4.09e-18	1.63e-15
HALLMARK_ANGIOGENESIS	36	Genes up-regulated during formation of blood vessels (angiogenesis).	3	0.0833	0.000797	0.00199		KEGG_BUTANOATE_METABOLISM	34	Butanoate metabolism	3	0.0882	0.000673	0.00621		WP_ONE_CARBON_METABOLISM_AND_RELATED_PATHWAYS	54	One carbon metabolism and related pathways	5	0.0926	8.02e-06	0.000229		GO_REGULATION_OF_LIPID_METABOLIC_PROCESS	431	Any process that modulates the frequency, rate or extent of the chemical reactions and pathways involving lipids. [GOC:go_curators]	24	0.0557	4.35e-18	1.65e-15
HALLMARK_ANDROGEN_RESPONSE	100	Genes defining response to androgens.	4	0.04	0.00169	0.00401		KEGG_CARDIAC_MUSCLE_CONTRACTION	79	Cardiac muscle contraction	4	0.0506	0.000701	0.00621		WP_PPAR_ALPHA_PATHWAY	26	PPAR Alpha Pathway	4	0.1538	8.59e-06	0.000229		GO_FATTY_ACID_CATABOLIC_PROCESS	114	The chemical reactions and pathways resulting in the breakdown of a fatty acid, any of the aliphatic monocarboxylic acids that can be liberated by hydrolysis from naturally occurring fats and oils. Fatty acids are predominantly straight-chain acids of 4 to 24 carbon atoms, which may be saturated or unsaturated; branched fatty acids and hydroxy fatty acids also occur, and very long chain acids of …	15	0.1316	2.74e-17	9.88e-15
HALLMARK_TGF_BETA_SIGNALING	54	Genes up-regulated in response to TGFB1 [GeneID=7040].	3	0.0556	0.00259	0.00589		KEGG_TRYPTOPHAN_METABOLISM	40	Tryptophan metabolism	3	0.075	0.00109	0.00896		WP_TRIACYLGLYCERIDE_SYNTHESIS	26	Triacylglyceride Synthesis	4	0.1538	8.59e-06	0.000229		GO_MONOCARBOXYLIC_ACID_CATABOLIC_PROCESS	138	The chemical reactions and pathways resulting in the breakdown of monocarboxylic acids, any organic acid containing one carboxyl (-COOH) group. [GOC:mah]	15	0.1087	5.16e-16	1.77e-13
HALLMARK_IL2_STAT5_SIGNALING	199	Genes up-regulated by STAT5 in response to IL2 stimulation.	5	0.0251	0.00348	0.00711		KEGG_LIMONENE_AND_PINENE_DEGRADATION	10	Limonene and pinene degradation	2	0.2	0.00111	0.00896		WP_CIRCADIAN_RHYTHM_RELATED_GENES	207	Circadian rhythm related genes	8	0.0386	1.12e-05	0.000287		GO_SMALL_MOLECULE_BIOSYNTHETIC_PROCESS	725	The chemical reactions and pathways resulting in the formation of small molecules, any low molecular weight, monomeric, non-encoded molecule. [GOC:curators, GOC:pde, GOC:vw]	27	0.0372	7.46e-16	2.46e-13
HALLMARK_EPITHELIAL_MESENCHYMAL_TRANSITION	200	Genes defining epithelial-mesenchymal transition, as in wound healing, fibrosis and metastasis.	5	0.025	0.00356	0.00711		KEGG_AMINO_SUGAR_AND_NUCLEOTIDE_SUGAR_METABOLISM	44	Amino sugar and nucleotide sugar metabolism	3	0.0682	0.00144	0.0111		WP_GLYCEROPHOSPHOLIPID_BIOSYNTHETIC_PATHWAY	30	Glycerophospholipid Biosynthetic Pathway	4	0.1333	1.55e-05	0.000379		GO_INTRACELLULAR_TRANSPORT	1758	The directed movement of substances within a cell. [GOC:ai]	39	0.0222	5.46e-15	1.72e-12
HALLMARK_ESTROGEN_RESPONSE_LATE	200	Genes defining late response to estrogen.	5	0.025	0.00356	0.00711		KEGG_TYPE_II_DIABETES_MELLITUS	47	Type II diabetes mellitus	3	0.0638	0.00174	0.0129		WP_ONCOSTATIN_M_SIGNALING_PATHWAY	66	Oncostatin M Signaling Pathway	5	0.0758	2.16e-05	0.000506		GO_REGULATION_OF_INTRACELLULAR_SIGNAL_TRANSDUCTION	1864	Any process that modulates the frequency, rate or extent of intracellular signal transduction. [GOC:dph, GOC:signaling, GOC:tb, GOC:TermGenie]	40	0.0215	6.87e-15	2.08e-12
HALLMARK_UV_RESPONSE_DN	144	Genes down-regulated in response to ultraviolet (UV) radiation.	4	0.0278	0.00622	0.012		KEGG_HUNTINGTONS_DISEASE	182	Huntington's disease	5	0.0275	0.00237	0.017		WP_FOCAL_ADHESIONPI3KAKTMTORSIGNALING_PATHWAY	309	Focal Adhesion-PI3K-Akt-mTOR-signaling pathway	9	0.0291	3.02e-05	0.000681		GO_SECRETION	1618	The controlled release of a substance by a cell or a tissue. [GOC:ai]	37	0.0229	1.2e-14	3.41e-12
HALLMARK_HEDGEHOG_SIGNALING	36	Genes up-regulated by activation of hedgehog signaling.	2	0.0556	0.0142	0.0264		KEGG_ARGININE_AND_PROLINE_METABOLISM	54	Arginine and proline metabolism	3	0.0556	0.00259	0.0178		WP_HOSTPATHOGEN_INTERACTION_OF_HUMAN_CORONA_VIRUSES_MAPK_SIGNALING	36	Host-pathogen interaction of human corona viruses - MAPK signaling	4	0.1111	3.25e-05	0.000707		GO_POSITIVE_REGULATION_OF_CELL_DEATH	745	Any process that increases the rate or frequency of cell death. Cell death is the specific activation or halting of processes within a cell so that its vital functions markedly cease, rather than simply deteriorating gradually over time, which culminates in cell death. [GOC:dph, GOC:tb]	26	0.0349	1.22e-14	3.41e-12
HALLMARK_PI3K_AKT_MTOR_SIGNALING	105	Genes up-regulated by activation of the PI3K/AKT/mTOR pathway.	3	0.0286	0.0162	0.029		KEGG_ARACHIDONIC_ACID_METABOLISM	58	Arachidonic acid metabolism	3	0.0517	0.00318	0.0211		WP_NEUROINFLAMMATION	13	Neuroinflammation	3	0.2308	3.48e-05	0.000729		GO_RESPONSE_TO_OXIDATIVE_STRESS	458	Any process that results in a change in state or activity of a cell or an organism (in terms of movement, secretion, enzyme production, gene expression, etc.) as a result of oxidative stress, a state often resulting from exposure to high levels of reactive oxygen species, e.g. superoxide anions, hydrogen peroxide (H2O2), and hydroxyl radicals. [GOC:jl, PMID:12115731]	21	0.0459	2.71e-14	7.32e-12
HALLMARK_ESTROGEN_RESPONSE_EARLY	200	Genes defining early response to estrogen.	4	0.02	0.0189	0.0304		KEGG_METABOLISM_OF_XENOBIOTICS_BY_CYTOCHROME_P450	70	Metabolism of xenobiotics by cytochrome P450	3	0.0429	0.00539	0.0339		WP_GLYCOGEN_SYNTHESIS_AND_DEGRADATION	40	Glycogen Synthesis and Degradation	4	0.1	4.97e-05	0.00101		GO_ION_TRANSPORT	1696	The directed movement of charged atoms or small charged molecules into, out of or within a cell, or between cells, by means of some agent such as a transporter or pore. [GOC:ai]	37	0.0218	5.04e-14	1.32e-11
HALLMARK_INFLAMMATORY_RESPONSE	200	Genes defining inflammatory response.	4	0.02	0.0189	0.0304		KEGG_BIOSYNTHESIS_OF_UNSATURATED_FATTY_ACIDS	22	Biosynthesis of unsaturated fatty acids	2	0.0909	0.00547	0.0339		WP_ANGIOPOIETIN_LIKE_PROTEIN_8_REGULATORY_PATHWAY	132	Angiopoietin Like Protein 8 Regulatory Pathway	6	0.0455	5.89e-05	0.00115		GO_TRANSMEMBRANE_TRANSPORT	1608	The process in which a solute is transported across a lipid bilayer, from one side of a membrane to the other. [GOC:dph, GOC:jid]	36	0.0224	5.42e-14	1.37e-11
HALLMARK_KRAS_SIGNALING_DN	200	Genes down-regulated by KRAS activation.	4	0.02	0.0189	0.0304		KEGG_DRUG_METABOLISM_CYTOCHROME_P450	72	Drug metabolism - cytochrome P450	3	0.0417	0.00583	0.035		WP_VEGFAVEGFR2_SIGNALING_PATHWAY	437	VEGFA-VEGFR2 Signaling Pathway	10	0.0229	8.33e-05	0.00158		GO_LIPID_MODIFICATION	271	The covalent alteration of one or more fatty acids in a lipid, resulting in a change in the properties of the lipid. [GOC:mah]	17	0.0627	5.59e-14	1.37e-11
HALLMARK_APICAL_SURFACE	44	Genes encoding proteins over-represented on the apical surface of epithelial cells, e.g., important for cell polarity (apical area).	2	0.0455	0.0208	0.0325		KEGG_PROTEIN_EXPORT	24	Protein export	2	0.0833	0.00649	0.0377		WP_IL18_SIGNALING_PATHWAY	279	IL-18 signaling pathway	8	0.0287	9.32e-05	0.00171		GO_RESPONSE_TO_PEPTIDE	536	Any process that results in a change in state or activity of a cell or an organism (in terms of movement, secretion, enzyme production, gene expression, etc.) as a result of a peptide stimulus. [GOC:pr, GOC:TermGenie]	22	0.041	6e-14	1.42e-11
HALLMARK_COAGULATION	138	Genes encoding components of blood coagulation system; also up-regulated in platelets.	3	0.0217	0.0329	0.0499		KEGG_PENTOSE_AND_GLUCURONATE_INTERCONVERSIONS	28	Pentose and glucuronate interconversions	2	0.0714	0.00877	0.0494		WP_ARYL_HYDROCARBON_RECEPTOR_NETPATH	48	Aryl Hydrocarbon Receptor Netpath	4	0.0833	0.000103	0.00182		GO_LIPID_BIOSYNTHETIC_PROCESS	733	The chemical reactions and pathways resulting in the formation of lipids, compounds soluble in an organic solvent but not, or sparingly, in an aqueous solvent. [GOC:go_curators]	25	0.0341	6.81e-14	1.56e-11
																WP_FARNESOID_X_RECEPTOR_PATHWAY	19	Farnesoid X Receptor Pathway	3	0.1579	0.000115	0.00193		GO_ENERGY_DERIVATION_BY_OXIDATION_OF_ORGANIC_COMPOUNDS	278	The chemical reactions and pathways by which a cell derives energy from organic compounds; results in the oxidation of the compounds from which energy is released. [GOC:mah]	17	0.0612	8.48e-14	1.89e-11
																WP_SREBF_AND_MIR33_IN_CHOLESTEROL_AND_LIPID_HOMEOSTASIS	19	SREBF and miR33 in cholesterol and lipid homeostasis	3	0.1579	0.000115	0.00193		GO_FATTY_ACID_BETA_OXIDATION	74	A fatty acid oxidation process that results in the complete oxidation of a long-chain fatty acid. Fatty acid beta-oxidation begins with the addition of coenzyme A to a fatty acid, and occurs by successive cycles of reactions during each of which the fatty acid is shortened by a two-carbon fragment removed as acetyl coenzyme A; the cycle continues until only two or three carbons remain (as acetyl-…	11	0.1486	1.29e-13	2.78e-11
																WP_THYROID_HORMONES_PRODUCTION_AND_THEIR_PERIPHERAL_DOWNSTREAM_SIGNALLING_EFFECTS	95	Thyroid hormones production and their peripheral downstream signalling effects	5	0.0526	0.000124	0.00203		GO_ORGANOPHOSPHATE_METABOLIC_PROCESS	1057	The chemical reactions and pathways involving organophosphates, any phosphate-containing organic compound. [ISBN:0198506732]	29	0.0274	1.43e-13	2.94e-11
																WP_PHOTODYNAMIC_THERAPYINDUCED_AP1_SURVIVAL_SIGNALING	51	Photodynamic therapy-induced AP-1 survival signaling.	4	0.0784	0.00013	0.00206		GO_CELLULAR_RESPONSE_TO_OXYGEN_CONTAINING_COMPOUND	1220	Any process that results in a change in state or activity of a cell (in terms of movement, secretion, enzyme production, gene expression, etc.) as a result of an oxygen-containing compound stimulus. [GOC:pr, GOC:TermGenie]	31	0.0254	1.44e-13	2.94e-11
																WP_MYOMETRIAL_RELAXATION_AND_CONTRACTION_PATHWAYS	158	Myometrial Relaxation and Contraction Pathways	6	0.038	0.000158	0.00245		GO_RESPONSE_TO_INORGANIC_SUBSTANCE	568	Any process that results in a change in state or activity of a cell or an organism (in terms of movement, secretion, enzyme production, gene expression, etc.) as a result of an inorganic substance stimulus. [GOC:sm]	22	0.0387	1.92e-13	3.82e-11
																WP_PHOTODYNAMIC_THERAPYINDUCED_NFE2L2_NRF2_SURVIVAL_SIGNALING	23	Photodynamic therapy-induced NFE2L2 (NRF2) survival signaling	3	0.1304	0.000207	0.00312		GO_CELLULAR_MACROMOLECULE_LOCALIZATION	1989	Any process in which a macromolecule is transported to, and/or maintained in, a specific location at the level of a cell. Localization at the cellular level encompasses movement within the cell, from within the cell to the cell surface, or from one location to another at the surface of a cell. [GOC:mah]	39	0.0196	2.72e-13	5.28e-11
																WP_GLYCEROLIPIDS_AND_GLYCEROPHOSPHOLIPIDS	24	Glycerolipids and Glycerophospholipids	3	0.125	0.000236	0.00347		GO_ORGANIC_ANION_TRANSPORT	519	The directed movement of organic anions into, out of or within a cell, or between cells, by means of some agent such as a transporter or pore. Organic anions are atoms or small molecules with a negative charge which contain carbon in covalent linkage. [GOC:ai, GOC:krc]	21	0.0405	3.03e-13	5.74e-11
																WP_PHYSIOLOGICAL_AND_PATHOLOGICAL_HYPERTROPHY_OF_THE_HEART	25	Physiological and Pathological Hypertrophy of the Heart	3	0.12	0.000267	0.00374		GO_REGULATION_OF_CATABOLIC_PROCESS	1030	Any process that modulates the frequency, rate, or extent of the chemical reactions and pathways resulting in the breakdown of substances. [GOC:go_curators]	28	0.0272	4.9e-13	8.9e-11
																WP_UNFOLDED_PROTEIN_RESPONSE	25	Unfolded protein response	3	0.12	0.000267	0.00374		GO_LIPID_OXIDATION	111	The removal of one or more electrons from a lipid, with or without the concomitant removal of a proton or protons, by reaction with an electron-accepting substance, by addition of oxygen or by removal of hydrogen. [GOC:BHF, GOC:mah]	12	0.1081	4.94e-13	8.9e-11
																WP_MAPK_SIGNALING_PATHWAY	249	MAPK Signaling Pathway	7	0.0281	0.000289	0.00389		GO_ANION_TRANSPORT	663	The directed movement of anions, atoms or small molecules with a net negative charge, into, out of or within a cell, or between cells, by means of some agent such as a transporter or pore. [GOC:ai]	23	0.0347	5.14e-13	9.05e-11
																WP_GASTRIN_SIGNALING_PATHWAY	114	Gastrin Signaling Pathway	5	0.0439	0.000291	0.00389		GO_ORGANIC_ACID_BIOSYNTHETIC_PROCESS	368	The chemical reactions and pathways resulting in the formation of organic acids, any acidic compound containing carbon in covalent linkage. [ISBN:0198506732]	18	0.0489	6.91e-13	1.19e-10
																WP_BENZENE_METABOLISM	6	Benzene metabolism	2	0.3333	0.000374	0.00488		GO_CELLULAR_RESPONSE_TO_ENDOGENOUS_STIMULUS	1406	Any process that results in a change in state or activity of a cell (in terms of movement, secretion, enzyme production, gene expression, etc.) as a result of a stimulus arising within the organism. [GOC:mah]	32	0.0228	1.06e-12	1.78e-10
																WP_AMPACTIVATED_PROTEIN_KINASE_AMPK_SIGNALING	68	AMP-activated Protein Kinase (AMPK) Signaling	4	0.0588	0.000397	0.00506		GO_PROTEIN_TARGETING	441	The process of targeting specific proteins to particular regions of the cell, typically membrane-bounded subcellular organelles. Usually requires an organelle specific protein sequence motif. [GOC:ma]	19	0.0431	1.44e-12	2.38e-10
																WP_LIPID_METABOLISM_PATHWAY	29	Lipid Metabolism Pathway	3	0.1034	0.000419	0.00523		GO_STEROID_METABOLIC_PROCESS	332	The chemical reactions and pathways involving steroids, compounds with a 1,2,cyclopentanoperhydrophenanthrene nucleus. [ISBN:0198547684]	17	0.0512	1.49e-12	2.39e-10
																WP_STATIN_PATHWAY	33	Statin Pathway	3	0.0909	0.000616	0.00753		GO_INTRACELLULAR_PROTEIN_TRANSPORT	1179	The directed movement of proteins in a cell, including the movement of proteins between specific compartments or structures within a cell, such as organelles of a eukaryotic cell. [GOC:mah]	29	0.0246	2.11e-12	3.32e-10
																WP_PHASE_I_BIOTRANSFORMATIONS_NON_P450	8	Phase I biotransformations, non P450	2	0.25	0.000694	0.00831		GO_REGULATION_OF_CELLULAR_CATABOLIC_PROCESS	872	Any process that modulates the frequency, rate or extent of the chemical reactions and pathways resulting in the breakdown of substances, carried out by individual cells. [GOC:mah]	25	0.0287	3.07e-12	4.74e-10
																WP_NUCLEAR_RECEPTORS_IN_LIPID_METABOLISM_AND_TOXICITY	35	Nuclear Receptors in Lipid Metabolism and Toxicity	3	0.0857	0.000733	0.00861		GO_POSITIVE_REGULATION_OF_MULTICELLULAR_ORGANISMAL_PROCESS	1853	Any process that activates or increases the frequency, rate or extent of an organismal process, any of the processes pertinent to the function of an organism above the cellular level; includes the integrated processes of tissues and organs. [GOC:ai]	36	0.0194	3.38e-12	5.11e-10
																WP_MITOCHONDRIAL_CIV_ASSEMBLY	36	Mitochondrial CIV Assembly	3	0.0833	0.000797	0.00917		GO_ION_HOMEOSTASIS	826	Any process involved in the maintenance of an internal steady state of ions within an organism or cell. [GOC:ai]	24	0.0291	6.53e-12	9.69e-10
																WP_PRION_DISEASE_PATHWAY	37	Prion disease pathway	3	0.0811	0.000864	0.00976		GO_RESPONSE_TO_HORMONE	905	Any process that results in a change in state or activity of a cell or an organism (in terms of movement, secretion, enzyme production, gene expression, etc.) as a result of a hormone stimulus. [GOC:jl]	25	0.0276	6.82e-12	9.93e-10
																WP_PATHWAYS_IN_CLEAR_CELL_RENAL_CELL_CARCINOMA	87	Pathways in clear cell renal cell carcinoma	4	0.046	0.00101	0.0111		GO_ORGANONITROGEN_COMPOUND_CATABOLIC_PROCESS	1329	The chemical reactions and pathways resulting in the breakdown of organonitrogen compound. [GOC:pr, GOC:TermGenie]	30	0.0226	7.16e-12	1.02e-09
																WP_ATM_SIGNALING_PATHWAY	40	ATM Signaling Pathway	3	0.075	0.00109	0.0118		GO_GLYCEROLIPID_METABOLIC_PROCESS	434	The chemical reactions and pathways involving glycerolipids, any lipid with a glycerol backbone. Diacylglycerol and phosphatidate are key lipid intermediates of glycerolipid biosynthesis. [GOC:ai, PMID:8906569]	18	0.0415	1.08e-11	1.51e-09
																WP_SELENIUM_MICRONUTRIENT_NETWORK	91	Selenium Micronutrient Network	4	0.044	0.00119	0.0127		GO_REGULATION_OF_TRANSPORT	1856	Any process that modulates the frequency, rate or extent of the directed movement of substances (such as macromolecules, small molecules, ions) into, out of or within a cell, or between cells, by means of some agent such as a transporter or pore. [GOC:ai]	35	0.0189	1.61e-11	2.18e-09
																WP_TRYPTOPHAN_METABOLISM	42	Tryptophan metabolism	3	0.0714	0.00125	0.0131		GO_RESPONSE_TO_EXTRACELLULAR_STIMULUS	507	Any process that results in a change in state or activity of a cell or an organism (in terms of movement, secretion, enzyme production, gene expression, etc.) as a result of an extracellular stimulus. [GOC:go_curators]	19	0.0375	1.61e-11	2.18e-09
																WP_VITAMIN_A_AND_CAROTENOID_METABOLISM	44	Vitamin A and Carotenoid Metabolism	3	0.0682	0.00144	0.0148		GO_RESPONSE_TO_PURINE_CONTAINING_COMPOUND	149	Any process that results in a change in state or activity of a cell or an organism (in terms of movement, secretion, enzyme production, gene expression, etc.) as a result of a purine-containing compound stimulus. [GOC:ef]	12	0.0805	1.68e-11	2.23e-09
																WP_GLYCOLYSIS_AND_GLUCONEOGENESIS	45	Glycolysis and Gluconeogenesis	3	0.0667	0.00153	0.0155		GO_POSITIVE_REGULATION_OF_LIPID_METABOLIC_PROCESS	153	Any process that activates or increases the frequency, rate or extent of the chemical reactions and pathways involving lipids. [GOC:go_curators]	12	0.0784	2.3e-11	3e-09
																WP_ARYL_HYDROCARBON_RECEPTOR_PATHWAY	48	Aryl Hydrocarbon Receptor Pathway	3	0.0625	0.00185	0.0184		GO_CELLULAR_HOMEOSTASIS	971	Any process involved in the maintenance of an internal steady state at the level of the cell. [GOC:isa_complete, GOC:jl, ISBN:0395825172]	25	0.0257	3.05e-11	3.91e-09
																WP_IRINOTECAN_PATHWAY	13	Irinotecan Pathway	2	0.1538	0.0019	0.0186		GO_REGULATION_OF_CELLULAR_COMPONENT_MOVEMENT	1142	Any process that modulates the frequency, rate or extent of the movement of a cellular component. [GOC:ai, GOC:dph, GOC:jl]	27	0.0236	3.17e-11	4.01e-09
																WP_EXERCISEINDUCED_CIRCADIAN_REGULATION	49	Exercise-induced Circadian Regulation	3	0.0612	0.00196	0.0189		GO_CELLULAR_AMINO_ACID_CATABOLIC_PROCESS	124	The chemical reactions and pathways resulting in the breakdown of amino acids, organic acids containing one or more amino substituents. [GOC:ai]	11	0.0887	4.18e-11	5.19e-09
																WP_SENESCENCE_AND_AUTOPHAGY_IN_CANCER	108	Senescence and Autophagy in Cancer	4	0.037	0.00223	0.0211		GO_ORGANIC_ACID_TRANSPORT	353	The directed movement of organic acids, any acidic compound containing carbon in covalent linkage, into, out of or within a cell, or between cells, by means of some agent such as a transporter or pore. [ISBN:0198506732]	16	0.0453	4.25e-11	5.2e-09
																WP_KENNEDY_PATHWAY_FROM_SPHINGOLIPIDS	15	Kennedy pathway from Sphingolipids	2	0.1333	0.00254	0.0234		GO_ION_TRANSMEMBRANE_TRANSPORT	1168	A process in which an ion is transported across a membrane. [GOC:mah]	27	0.0231	5.25e-11	6.31e-09
																WP_METAPATHWAY_BIOTRANSFORMATION_PHASE_I_AND_II	185	Metapathway biotransformation Phase I and II	5	0.027	0.00255	0.0234		GO_RESPONSE_TO_METAL_ION	365	Any process that results in a change in state or activity of a cell or an organism (in terms of movement, secretion, enzyme production, gene expression, etc.) as a result of a metal ion stimulus. [GOC:sm]	16	0.0438	6.97e-11	8.25e-09
																WP_APOPTOSISRELATED_NETWORK_DUE_TO_ALTERED_NOTCH3_IN_OVARIAN_CANCER	54	Apoptosis-related network due to altered Notch3 in ovarian cancer	3	0.0556	0.00259	0.0234		GO_STEROL_METABOLIC_PROCESS	169	The chemical reactions and pathways involving sterols, steroids with one or more hydroxyl groups and a hydrocarbon side-chain in the molecule. [ISBN:0198547684]	12	0.071	7.38e-11	8.6e-09
																WP_IL4_SIGNALING_PATHWAY	55	IL-4 Signaling Pathway	3	0.0545	0.00273	0.0243		GO_REGULATION_OF_PHOSPHORUS_METABOLIC_PROCESS	1868	Any process that modulates the frequency, rate or extent of the chemical reactions and pathways involving phosphorus or compounds containing phosphorus. [GOC:ai]	34	0.0182	8.37e-11	9.61e-09
																WP_MAPK_PATHWAY_IN_CONGENITAL_THYROID_CANCER	16	MAPK pathway in congenital thyroid cancer	2	0.125	0.0029	0.0246		GO_CARBOHYDRATE_METABOLIC_PROCESS	630	The chemical reactions and pathways involving carbohydrates, any of a group of organic compounds based of the general formula Cx(H2O)y. Includes the formation of carbohydrate derivatives by the addition of a carbohydrate residue to another molecule. [GOC:mah, ISBN:0198506732]	20	0.0317	8.81e-11	9.96e-09
																WP_OMEGA9_FA_SYNTHESIS	16	Omega-9 FA synthesis	2	0.125	0.0029	0.0246		GO_ORGANIC_HYDROXY_COMPOUND_METABOLIC_PROCESS	562	The chemical reactions and pathways involving organic hydroxy compound. [GOC:pr, GOC:TermGenie]	19	0.0338	9.28e-11	1.03e-08
																WP_TCA_CYCLE_AND_DEFICIENCY_OF_PYRUVATE_DEHYDROGENASE_COMPLEX_PDHC	16	TCA Cycle and Deficiency of Pyruvate Dehydrogenase complex (PDHc)	2	0.125	0.0029	0.0246		GO_RESPONSE_TO_ORGANOPHOSPHORUS	134	Any process that results in a change in state or activity of a cell or an organism (in terms of movement, secretion, enzyme production, gene expression, etc.) as a result of an organophosphorus stimulus. Organophosphorus is a compound containing phosphorus bound to an organic molecule; several organophosphorus compounds are used as insecticides, and they are highly toxic cholinesterase inhibitors…	11	0.0821	9.73e-11	1.07e-08
																WP_SPINAL_CORD_INJURY	119	Spinal Cord Injury	4	0.0336	0.00317	0.0266		GO_RESPONSE_TO_ORGANIC_CYCLIC_COMPOUND	946	Any process that results in a change in state or activity of a cell or an organism (in terms of movement, secretion, enzyme production, gene expression, etc.) as a result of an organic cyclic compound stimulus. [GOC:ef]	24	0.0254	1.05e-10	1.14e-08
																WP_METABOLIC_PATHWAY_OF_LDL_HDL_AND_TG_INCLUDING_DISEASES	17	Metabolic pathway of LDL, HDL and TG, including diseases	2	0.1176	0.00327	0.0267		GO_REGULATION_OF_FATTY_ACID_METABOLIC_PROCESS	101	Any process that modulates the frequency, rate or extent of the chemical reactions and pathways involving fatty acids. [GOC:go_curators]	10	0.099	1.09e-10	1.17e-08
																WP_MITOCHONDRIAL_LCFATTY_ACID_BETAOXIDATION	17	Mitochondrial LC-Fatty Acid Beta-Oxidation	2	0.1176	0.00327	0.0267		GO_PEROXISOMAL_TRANSPORT	72	Transport of substances into, out of or within a peroxisome, a small, membrane-bounded organelle that uses dioxygen (O2) to oxidize organic molecules. [GOC:jl]	9	0.125	1.14e-10	1.18e-08
																WP_THE_OVERLAP_BETWEEN_SIGNAL_TRANSDUCTION_PATHWAYS_THAT_CONTRIBUTE_TO_A_RANGE_OF_LMNA_LAMINOPATHIES	60	The Overlap Between Signal Transduction Pathways that Contribute to a Range of LMNA Laminopathies	3	0.05	0.0035	0.0281		GO_NEGATIVE_REGULATION_OF_CELL_DEATH	1034	Any process that decreases the rate or frequency of cell death. Cell death is the specific activation or halting of processes within a cell so that its vital functions markedly cease, rather than simply deteriorating gradually over time, which culminates in cell death. [GOC:BHF, GOC:dph, GOC:tb]	25	0.0242	1.14e-10	1.18e-08
																WP_TCA_CYCLE_AKA_KREBS_OR_CITRIC_ACID_CYCLE	18	TCA Cycle (aka Krebs or citric acid cycle)	2	0.1111	0.00367	0.0291		GO_CELLULAR_RESPONSE_TO_NITROGEN_COMPOUND	716	Any process that results in a change in state or activity of a cell (in terms of movement, secretion, enzyme production, gene expression, etc.) as a result of a nitrogen compound stimulus. [GOC:pr, GOC:TermGenie]	21	0.0293	1.24e-10	1.27e-08
																WP_HEREDITARY_LEIOMYOMATOSIS_AND_RENAL_CELL_CARCINOMA_PATHWAY	20	Hereditary leiomyomatosis and renal cell carcinoma pathway	2	0.1	0.00453	0.0354		GO_MAINTENANCE_OF_LOCATION	324	Any process in which a cell, substance or cellular entity, such as a protein complex or organelle, is maintained in a location and prevented from moving elsewhere. [GOC:ai, GOC:dph, GOC:tb]	15	0.0463	1.31e-10	1.32e-08
																WP_TAMOXIFEN_METABOLISM	21	Tamoxifen metabolism	2	0.0952	0.00499	0.0385		GO_RESPONSE_TO_CYTOKINE	1225	Any process that results in a change in state or activity of a cell or an organism (in terms of movement, secretion, enzyme production, gene expression, etc.) as a result of a cytokine stimulus. [GOC:sl]	27	0.022	1.51e-10	1.5e-08
																WP_PARKINUBIQUITIN_PROTEASOMAL_SYSTEM_PATHWAY	70	Parkin-Ubiquitin Proteasomal System pathway	3	0.0429	0.00539	0.0411		GO_RESPONSE_TO_PEPTIDE_HORMONE	447	Any process that results in a change in state or activity of a cell or an organism (in terms of movement, secretion, enzyme production, gene expression, etc.) as a result of a peptide hormone stimulus. A peptide hormone is any of a class of peptides that are secreted into the blood stream and have endocrine functions in living animals. [PMID:11027914, PMID:15134857, Wikipedia:Peptide_hormone]	17	0.038	1.57e-10	1.54e-08
																WP_COMPLEMENT_ACTIVATION	22	Complement Activation	2	0.0909	0.00547	0.0411		GO_TRIGLYCERIDE_METABOLIC_PROCESS	110	The chemical reactions and pathways involving triglyceride, any triester of glycerol. The three fatty acid residues may all be the same or differ in any permutation. Triglycerides are important components of plant oils, animal fats and animal plasma lipoproteins. [ISBN:0198506732]	10	0.0909	2.56e-10	2.49e-08
																WP_ESTROGEN_SIGNALING_PATHWAY	23	Estrogen signaling pathway	2	0.087	0.00597	0.0439		GO_ENZYME_LINKED_RECEPTOR_PROTEIN_SIGNALING_PATHWAY	1084	Any series of molecular signals initiated by the binding of an extracellular ligand to a receptor on the surface of the target cell, where the receptor possesses catalytic activity or is closely associated with an enzyme such as a protein kinase, and ending with regulation of a downstream cellular process, e.g. transcription. [GOC:mah, GOC:signaling, ISBN:0815316194]	25	0.0231	3.03e-10	2.9e-08
																WP_FOLATE_METABOLISM	73	Folate Metabolism	3	0.0411	0.00606	0.0439		GO_LIPID_STORAGE	81	The accumulation and maintenance in cells or tissues of lipids, compounds soluble in organic solvents but insoluble or sparingly soluble in aqueous solvents. Lipid reserves can be accumulated during early developmental stages for mobilization and utilization at later stages of development. [GOC:dph, GOC:mah, GOC:tb, PMID:11102830]	9	0.1111	3.35e-10	3.17e-08
																WP_STEROL_REGULATORY_ELEMENTBINDING_PROTEINS_SREBP_SIGNALLING	73	Sterol Regulatory Element-Binding Proteins (SREBP) signalling	3	0.0411	0.00606	0.0439		GO_ORGANIC_ACID_TRANSMEMBRANE_TRANSPORT	151	The process in which an organic acid is transported across a membrane. [GO_REF:0000069, GOC:TermGenie]	11	0.0728	3.53e-10	3.3e-08
																WP_BRAINDERIVED_NEUROTROPHIC_FACTOR_BDNF_SIGNALING_PATHWAY	144	Brain-Derived Neurotrophic Factor (BDNF) signaling pathway	4	0.0278	0.00622	0.0445		GO_REGULATION_OF_CELL_POPULATION_PROLIFERATION	1766	Any process that modulates the frequency, rate or extent of cell proliferation. [GOC:jl]	32	0.0181	3.62e-10	3.35e-08
																WP_CHROMOSOMAL_AND_MICROSATELLITE_INSTABILITY_IN_COLORECTAL_CANCER	74	Chromosomal and microsatellite instability in colorectal cancer	3	0.0405	0.00629	0.0445		GO_PEROXISOME_ORGANIZATION	83	A process that is carried out at the cellular level which results in the assembly, arrangement of constituent parts, or disassembly of a peroxisome. A peroxisome is a small, membrane-bounded organelle that uses dioxygen (O2) to oxidize organic molecules. [GOC:mah]	9	0.1084	4.19e-10	3.82e-08
																WP_NRF2_PATHWAY	145	NRF2 pathway	4	0.0276	0.00637	0.0445		GO_CELLULAR_RESPONSE_TO_CHEMICAL_STRESS	360	Any process that results in a change in state or activity of a cell (in terms of movement, secretion, enzyme production, gene expression, etc.) as a result of a chemical stimulus indicating the organism is under stress. [PMID:26653712]	15	0.0417	5.62e-10	5.06e-08
																WP_LEPTIN_SIGNALING_PATHWAY	76	Leptin signaling pathway	3	0.0395	0.00677	0.0462		GO_REGULATION_OF_LIPID_BIOSYNTHETIC_PROCESS	207	Any process that modulates the frequency, rate or extent of the chemical reactions and pathways resulting in the formation of lipids. [GOC:ai]	12	0.058	7.67e-10	6.84e-08
																WP_PROLACTIN_SIGNALING_PATHWAY	76	Prolactin Signaling Pathway	3	0.0395	0.00677	0.0462		GO_LIPID_HOMEOSTASIS	163	Any process involved in the maintenance of an internal steady state of lipid within an organism or cell. [GOC:BHF, GOC:rl]	11	0.0675	7.98e-10	7.03e-08
																								GO_CELLULAR_KETONE_METABOLIC_PROCESS	260	The chemical reactions and pathways involving any of a class of organic compounds that contain the carbonyl group, CO, and in which the carbonyl group is bonded only to carbon atoms, as carried out by individual cells. The general formula for a ketone is RCOR, where R and R are alkyl or aryl groups. [GOC:jl, ISBN:0787650153]	13	0.05	9.11e-10	7.93e-08
																								GO_ANION_TRANSMEMBRANE_TRANSPORT	315	The process in which an anion is transported across a membrane. [GOC:dos, GOC:vw]	14	0.0444	9.35e-10	8.04e-08
																								GO_LIPID_LOCALIZATION	440	Any process in which a lipid is transported to, or maintained in, a specific location. [GOC:BHF, GOC:dph, GOC:tb]	16	0.0364	1.06e-09	8.99e-08
																								GO_ESTABLISHMENT_OF_PROTEIN_LOCALIZATION_TO_ORGANELLE	582	The directed movement of a protein to a specific location on or in an organelle. Encompasses establishment of localization in the membrane or lumen of a membrane-bounded organelle. [GOC:mah]	18	0.0309	1.21e-09	1.02e-07
																								GO_RESPONSE_TO_CAMP	94	Any process that results in a change in state or activity of a cell or an organism (in terms of movement, secretion, enzyme production, gene expression, etc.) as a result of a cAMP (cyclic AMP, adenosine 3',5'-cyclophosphate) stimulus. [GOC:ai]	9	0.0957	1.29e-09	1.07e-07
																								GO_ALCOHOL_METABOLIC_PROCESS	385	The chemical reactions and pathways involving alcohols, any of a class of compounds containing one or more hydroxyl groups attached to a saturated carbon atom. [ISBN:0198506732]	15	0.039	1.4e-09	1.16e-07
																								GO_CELLULAR_RESPONSE_TO_INORGANIC_SUBSTANCE	220	Any process that results in a change in state or activity of a cell (in terms of movement, secretion, enzyme production, gene expression, etc.) as a result of an inorganic substance stimulus. [GOC:mah]	12	0.0545	1.54e-09	1.25e-07
																								GO_REGULATION_OF_SMALL_MOLECULE_METABOLIC_PROCESS	455	Any process that modulates the rate, frequency or extent of a small molecule metabolic process. [GOC:vw]	16	0.0352	1.71e-09	1.37e-07
																								GO_RESPONSE_TO_OXYGEN_LEVELS	395	Any process that results in a change in state or activity of a cell or an organism (in terms of movement, secretion, enzyme production, gene expression, etc.) as a result of a stimulus reflecting the presence, absence, or concentration of oxygen. [GOC:BHF, GOC:mah]	15	0.038	1.99e-09	1.59e-07
																								GO_CELLULAR_AMIDE_METABOLIC_PROCESS	1192	The chemical reactions and pathways involving an amide, any derivative of an oxoacid in which an acidic hydroxy group has been replaced by an amino or substituted amino group, as carried out by individual cells. [GOC:curators]	25	0.021	2.09e-09	1.65e-07
																								GO_RESPONSE_TO_DRUG	397	Any process that results in a change in state or activity of a cell or an organism (in terms of movement, secretion, enzyme production, gene expression, etc.) as a result of a drug stimulus. A drug is a substance used in the diagnosis, treatment or prevention of a disease. [GOC:jl]	15	0.0378	2.13e-09	1.66e-07
																								GO_NEGATIVE_REGULATION_OF_MOLECULAR_FUNCTION	1195	Any process that stops or reduces the rate or extent of a molecular function, an elemental biological activity occurring at the molecular level, such as catalysis or binding. [GO:jl]	25	0.0209	2.2e-09	1.69e-07
																								GO_CELLULAR_RESPONSE_TO_PEPTIDE	398	Any process that results in a change in state or activity of a cell (in terms of movement, secretion, enzyme production, gene expression, etc.) as a result of a peptide stimulus. [GOC:pr, GOC:TermGenie]	15	0.0377	2.2e-09	1.69e-07
																								GO_NEUTRAL_LIPID_METABOLIC_PROCESS	138	The chemical reactions and pathways involving neutral lipids, lipids only soluble in solvents of very low polarity. [ISBN:0198547684]	10	0.0725	2.39e-09	1.81e-07
