## Supplementary table 4 for "Discovery and functional assessment of a novel adipocyte population driven by intracellular Wnt/β-catenin signaling in mammals"

### Sheet: Sheet1
Core body temperature results of T/L-DTA and control mice.
Fabp4-Flex-DTA mice										T/L-DTA mice
Sample Nr.	22ºC	6-hour 6ºC	12-hour 6ºC	24-hour 6ºC	36-hour 6ºC	48-hour 6ºC	60-hour 6ºC			Sample Nr.	22ºC	6-hour 6ºC	12-hour 6ºC	24-hour 6ºC	36-hour 6ºC	48-hour 6ºC	60-hour 6ºC
1	37.3	34.9	35.3	35.3	35.7	34.9	36.5			1	36.9	36	36.1	36	33.8	32.7
2	37.4	35.5	36.4	36.2	36.3	35.8	36.5			2	37.1	35.5	35	33.2
3	37.7	35.4	35.8	35.3	35.7	35.9	36			3	34.4
4	37.8	34.8	35.6	35.9	36.4	35.6	36.7			4	34.5
5	36.1	36.4	37	36.7	37.2	35.6	36.6			5	37	36.2	33.8
6	37.1	36.3	37.1	36.1	36.6	35.3	36.6			6	37.2	35.8	35.9	35.9	36.4	36.8	36.2
7	36.6	36.1	37	35.7	37.4	35.7	36.6			7	38	36.3	36.2	35.9	36.7	36.1	36.7
8	37.8	36.2	36.3	35.8	36.3	36.4	37.2			8	36.7	35.7	35.8	35.9	36.9	36.2	37.4
9	37.8	35.2	36.2	35.5	36.9	37.4	37.2			9	36.9	36.5	36.7	36.4	37.2	36.8	37
10	37.6	36.5	37.1	36.5	37.1	37.1	36.8			10	37	35.7	35.8	35.8	35.7	35.7	36.5
										11	36.7	36.3	36.6	36	36.2	36.3	37
										12	36.3	34.7	36.1	36.9	37.1	36.8	36.7
										13	36.2	35.3	36.7	36.3	37.1	36.2	37
										14	36.2	36.2	36.7	36.8	37.2	37.1	36
										15	37.5	35.7	35.9	36.3	37.2	37	37.7
										16	38	36.2	35.8	36	36.5	36.2	36.6
Core body temperature below 34.5ºC was considered as hypothermia and such mice were subsequently euthanized.
